# A strategy to detect metabolic changes induced by exposure to chemicals from large sets of condition-specific metabolic models computed with enumeration techniques

**DOI:** 10.1101/2023.06.30.547200

**Authors:** Louison Fresnais, Olivier Perin, Anne Riu, Romain Grall, Alban Ott, Bernard Fromenty, Jean-Clément Gallardo, Maximilian Stingl, Clément Frainay, Fabien Jourdan, Nathalie Poupin

## Abstract

**Background:** The growing abundance of *in vitro* omics data, coupled with the necessity to reduce animal testing in the safety assessment of chemical compounds and even eliminate it in the evaluation of cosmetics, highlights the need for adequate computational methodologies. Data from omics technologies allow the exploration of a wide range of biological processes, therefore providing a better understanding of mechanisms of action (MoA) related to chemical exposure in biological systems. However, the analysis of these large datasets remains difficult due to the complexity of modulations spanning multiple biological processes.

**Results:** To address this, we propose a strategy to reduce information overload by computing, based on transcriptomics data, a comprehensive metabolic sub-network reflecting the metabolic impact of a chemical. The proposed strategy integrates transcriptomic data to a genome scale metabolic network through enumeration of condition specific metabolic models hence translating transcriptomics data into reaction activity probabilities. Based on these results, graph algorithm is applied to retrieve user readable sub-networks reflecting the possible metabolic MoA (mMoA) of chemicals. This strategy has been implemented as a three-step workflow. The first step consists in building cell condition-specific models reflecting the metabolic impact of each exposure condition while taking into account the diversity of possible optimal solutions with a partial enumeration algorithm. In a second step, we address the challenge of analyzing thousands of enumerated conditions-specific networks by computing differentially activated reactions (DARs) between the two sets of enumerated possible condition-specific models. Finally, in the third step, DARs are grouped into clusters of functionally interconnected metabolic reactions, representing possible mMoA, using the distance-based clustering and subnetwork extraction method. The first part of the workflow was exemplified on eight molecules selected for their known human hepatotoxic outcomes associated with specific MoAs well described in the literature and for which we retrieved primary human hepatocytes (PHH) transcriptomic data in Open TG-GATEs. Then, we further applied this strategy to more precisely model and visualize associated mMoA for two of these eight molecules (amiodarone and valproic acid). The approach proved to go beyond gene-based analysis by identifying mMoA when few genes are significantly differentially expressed (2 differentially expressed genes (DEGs) for amiodarone) or when very large number of genes were differentially expressed (5709 DEGs for valproic acid). In both cases, the results of our strategy well fitted evidence from the literature regarding known MoA. Beyond these confirmations, the workflow highlighted potential other unexplored mMoA.

**Conclusion:** The proposed strategy allows toxicology experts to decipher which part of cellular metabolism is expected to be affected by the exposition to a given chemical. The approach originality resides in the combination of different metabolic modelling approaches (constraint based and graph modelling). The application to two model molecules shows the strong potential of the approach for interpretation and visual mining of complex omics *in vitro* data. All code is freely available as well as data to reproduce results.
