## Supplementary material for "A strategy to detect metabolic changes induced by exposure to chemicals from large sets of condition-specific metabolic models computed with enumeration techniques": S1 Table

### Sheet: Ethanol(10000uM,24h)
DAR_filtered_out
3HPVSCOAitx
3HPVSTETCOAhcx
3HPVSTETCOAitx
3HPVSTETtev
A4GALTg
ACMPtu
ATVLACtu
B3GALT5g
CSAtu
DEOXFVShc
DEOXFVSitx
DEOXFVStev
DKMPPD
EX_3hpvs_LPAREN_e_RPAREN_
EX_deoxfvs_LPAREN_e_RPAREN_
EX_fucgalgbside_hs_LPAREN_e_RPAREN_
FAOXC101C102x
FAOXC120100x
FAOXC140120x
FAOXC160140x
FAOXC183_6Z_9Z_12Zx
FAOXC183806x
FAOXC201181x
FAOXC220200x
FAOXC221201x
FAOXC2242046x
FAOXC225_4Z_7Z_10Z_13Z_16Zx
FAOXC2251836x
FAOXC2252053x
FAOXC226205x
FAOXC22C20x
FAOXC241221x
FAOXC241C221x
FAOXC2452253x
FAOXC2452256x
FAOXC246226x
FAOXC24C22x
FUCGALGBSIDEte
FUCGALGBSIDEtg
FUT11g
FVSitx
GUACYC
LVSTPGPtu
MDRPD
MMEm
MMMm
MTAP
MTRI
NRVNCCOAtx
ODECOAtx
r0309
r0652
RE2998M
RE3160C
RE3237C
SLCBK1
TETPENT3COAtx
TETPENT6COAtx
UNK2

### Sheet: Valproic Acid(5000uM,24h)
DAR_filtered_out
ACCOAL
ACMPtu
ALADGLNexR
ALADGLYexR
ALAGLNexR
ALAGLYexR
ATVACIDtu
ATVLACtu
B3GNT31g
B3GNT32g
B3GNT33g
B3GNT39g
CERT2gt
COUMARINte
CSAtu
CYSGLYexR
DTMPK
DTMPKm
EX_coumarin_LPAREN_e_RPAREN_
EX_galgalgalthcrm_hs_LPAREN_e_RPAREN_
EX_hcoumarin_LPAREN_e_RPAREN_
EX_lvstacid_LPAREN_e_RPAREN_
FAOXC225_4Z_7Z_10Z_13Z_16Zx
FAOXC226205x
GALGALGALTHCRMte
GALGALGALTHCRMtg
GLYt7_311_r
HCOUMARINte
HYPOE
LSTNtu
LVSTACIDtu
LVSTPGPtu
MDZtu
MI13456PK
NAtx
NDP8
NMNS
P4502A6
P5CR
PDXPP
PETOHMr_hs
PRO1x
PROD2
r0068
r0097
r0652
r2370
SERDGLNexR
SERDGLYexR
SERGLNexR
SERGLYexR
SLCBK1
SMVACIDATPteb
SMVtu
TACRtu
TAURt4_2_r
TAURtcx
THRGLNexR
THRGLYexR
URIK1

### Sheet: Indomethacin(200uM,24h)
DAR_filtered_out
FAOXC225_4Z_7Z_10Z_13Z_16Zx
FAOXC226205x
PYDXPP

### Sheet: Amiodarone(7uM,24h)
DAR_filtered_out
ASCBSVCTtc
ATVACIDtu
ATVLACtu
r2370

### Sheet: Allopurinol(140uM,24h)
DAR_filtered_out
3HKYNAKGAT
ACMPtu
ATVLACtu
KYNAKGAT
KYNATESYN
r0647
r2370
RE1233C
SULFOX
TACRtu

### Sheet: Rifampicin(70uM,24h)
DAR_filtered_out
3HPVSCOAitx
3HPVSTETCOAhcx
3HPVSTETCOAitx
ASCBSVCTtc
CERT1gt
DEOXFVShc
DEOXFVSitx
DEOXFVStev
EX_deoxfvs_LPAREN_e_RPAREN_
FAOXC120100x
FAOXC140120x
FAOXC160140x
FAOXC183806x
FAOXC201181x
FAOXC221201x
FAOXC2242046x
FAOXC2251836x
FAOXC241221x
FAOXC241C221x
FVSitx
HYPOE
NRVNCCOAtx
RE2677G

### Sheet: Sulindac(3000uM,24h)
DAR_filtered_out
4HDEBRISOQUINEte
5FTHFt2
ACCOAL
AMPDA
ASCBSVCTtc
ASPDTDe
ASPDxt
ATVACIDtu
B3GNT39g
BPNT2
C204CPT1
CERT2gt
DASPO1p
DEBRISOQUINEt
DKMPPD
DM_dgtp_m_
EX_4hdebrisoquine_LPAREN_e_RPAREN_
EX_5fthf_LPAREN_e_RPAREN_
EX_asp_D_LPAREN_e_RPAREN_
EX_dcyt_LPAREN_e_RPAREN_
EX_debrisoquine_LPAREN_e_RPAREN_
EX_Tyr_ggn_LPAREN_e_RPAREN_
FPGS
FPGS2
FPGS3
FPGS4
FPGS5
FPGS6
FPGS7
FPGS8
FPGS9
FTHFCL
GALSIDEtg
GAMYe
GUACYC
ILETA
LEUTA
MAL_Ltx
MDHx
MDRPD
MMMm
MTAP
MTRI
NAtx
NDPK5m
NDPK8m
NMNS
P4502D6
PDE1
PDE4
r0068
r0097
r0377
r0522
r0523
SLCBK1
TAURt4_2_r
TAURtcx
UNK2
VALTA
XYLK

### Sheet: Tetracycline(25uM,24h)
DAR_filtered_out
3HKYNAKGAT
3HPVSCOAitx
3HPVSTETCOAhcx
3HPVSTETCOAitx
3HPVSTETtev
EX_3hpvs_LPAREN_e_RPAREN_
EX_glygn5_LPAREN_e_RPAREN_
EX_Tyr_ggn_LPAREN_e_RPAREN_
FAOXC120100x
FAOXC140120x
FAOXC160140x
FAOXC183_6Z_9Z_12Zx
FAOXC183806x
FAOXC201181x
FAOXC220200x
FAOXC221201x
FAOXC2242046x
FAOXC225_4Z_7Z_10Z_13Z_16Zx
FAOXC2251836x
FAOXC2252053x
FAOXC226205x
FAOXC22C20x
FAOXC241221x
FAOXC241C221x
FAOXC2452253x
FAOXC2452256x
FAOXC246226x
FAOXC24C22x
FAOXC8C6x
GAMYe
HSD11B1r
HSD11B2r
HYPOE
MLTG1e
NRVNCCOAtx
ODECOAtx
r0647
RE1957R
RE3160C
RE3268R
SULFOX
TETPENT3COAtx
TETPENT6COAtx
