## Supplementary material for "A strategy to detect metabolic changes induced by exposure to chemicals from large sets of condition-specific metabolic models computed with enumeration techniques": S2 Table

### Sheet: S3 Table
	Number of molecule specific DARs	Specificity Ratio (%)	Total number of DARs	Average percentage of DARs intersection size
ethanol	19	54.3	35	9.0
valproic_acid	380	91.1	417	1.6
indomethacin	12	22.2	54	12.4
amiodarone	14	25.0	56	11.2
allopurinol	23	29.5	78	10.6
rifampicin	36	36.7	98	10.9
sulindac	111	61.3	181	6.8
tetracycline	43	76.8	56	4.1
