## Supplementary material for "A strategy to detect metabolic changes induced by exposure to chemicals from large sets of condition-specific metabolic models computed with enumeration techniques": S3 Table

### Sheet: Sheet1
Identifier
M_adp_x
M_adp_r
M_adp_m
M_adp_l
M_adp_n
M_adp_e
M_adp_g
M_adp_b
M_adp_c
M_nh4_n
M_nh4_m
M_nh4_r
M_nh4_e
M_nh4_c
M_nh4_b
M_nh4_x
M_amp_b
M_amp_c
M_amp_l
M_amp_e
M_amp_g
M_amp_m
M_amp_r
M_amp_x
M_atp_x
M_atp_r
M_atp_l
M_atp_m
M_atp_n
M_atp_e
M_atp_g
M_atp_c
M_atp_b
M_co2_c
M_co2_e
M_co2_g
M_co2_b
M_co2_x
M_co2_r
M_co2_n
M_co2_m
M_co2_l
M_coa_g
M_coa_e
M_coa_b
M_coa_c
M_coa_x
M_coa_n
M_coa_m
M_coa_l
M_coa_r
M_h2_c
M_o2_c
M_o2_b
M_o2_e
M_o2_g
M_o2_x
M_o2_r
M_o2_n
M_o2_m
M_o2_l
M_ppi_b
M_ppi_c
M_ppi_e
M_ppi_x
M_ppi_r
M_ppi_n
M_ppi_m
M_fad_x
M_fad_r
M_fad_m
M_fad_e
M_fad_c
M_fad_b
M_fadh2_r
M_fadh2_x
M_fadh2_c
M_fadh2_m
M_h2o2_c
M_h2o2_b
M_h2o2_e
M_h2o2_n
M_h2o2_m
M_h2o2_l
M_h2o2_r
M_h2o2_x
M_hco3_e
M_hco3_b
M_hco3_c
M_hco3_m
M_pi_m
M_pi_l
M_pi_n
M_pi_r
M_pi_e
M_pi_g
M_pi_b
M_pi_c
M_pi_x
M_so3_n
M_so3_l
M_so3_m
M_so3_e
M_so3_c
M_so3_b
M_HC00250_b
M_HC00250_c
M_HC00250_e
M_fe2_b
M_fe2_c
M_fe2_e
M_fe2_m
M_fe3_e
M_fe3_c
M_fe3_b
M_nad_r
M_nad_x
M_nad_c
M_nad_b
M_nad_e
M_nad_m
M_nad_n
M_nadh_x
M_nadh_r
M_nadh_m
M_nadh_c
M_nadp_c
M_nadp_b
M_nadp_e
M_nadp_m
M_nadp_l
M_nadp_r
M_nadp_n
M_nadp_x
M_nadph_c
M_nadph_x
M_nadph_r
M_nadph_n
M_nadph_m
M_nadph_l
M_no_e
M_no_b
M_no_c
M_no2_e
M_no2_c
M_no2_b
M_no2_n
M_no2_l
M_h_r
M_h_x
M_h_l
M_h_i
M_h_n
M_h_m
M_h_b
M_h_c
M_h_e
M_h_g
M_so4_r
M_so4_l
M_so4_m
M_so4_b
M_so4_c
M_so4_e
M_so4_g
M_o2s_e
M_o2s_c
M_o2s_b
M_o2s_m
M_o2s_n
M_o2s_x
M_pppi_m
M_pppi_n
M_pppi_c
M_h2o_x
M_h2o_l
M_h2o_m
M_h2o_n
M_h2o_r
M_h2o_g
M_h2o_e
M_h2o_c
M_h2o_b
