## Supplementary material for "A strategy to detect metabolic changes induced by exposure to chemicals from large sets of condition-specific metabolic models computed with enumeration techniques": S4 Table

### Sheet: Sheet1
Molecule_Cluster	DAR in subnetwork	nReactions in subnetwork	DAR subnetwork coverage
Amiodarone_C1	13	22	0.590909
Amiodarone_C2	37	39	0.948718
ValproicAcid_C1	7	23	0.304348
ValproicAcid_C2	27	35	0.771429
ValproicAcid_C3	38	73	0.520548
