## Supplementary material for "A strategy to detect metabolic changes induced by exposure to chemicals from large sets of condition-specific metabolic models computed with enumeration techniques": S5 Table

### Sheet: Sheet1
Compound	Dose (uM)	Time (hours)	Number of replicates	Cell type	Cell batch	Control vehicle	Signature Size	Metabolic genes signature size
Ethanol	10000	24	2	PHH	CELL0050	medium	1483	163
Valproic Acid	5000	24	2	PHH	CELL0030	medium	5710	611
Indomethacin	200	24	2	PHH	CELL0030	DMSO	890	180
Amiodarone	7	24	2	PHH	CELL0030	DMSO	2	0
Allopurinol	140	24	2	PHH	CELL0030	DMSO	1271	129
Rifampicin	70	24	2	PHH	CELL0030	DMSO	810	164
Sulindac	3000	24	2	PHH	CELL0050	medium	6434	632
Tetracycline	25	24	2	PHH	CELL0030	DMSO	503	58
